# Stereotypic persistent B cell receptor clonotypes in Alzheimer’s Disease

**DOI:** 10.1101/2023.09.07.554570

**Authors:** Hyunji Yang, Namphil Kim, Yonghee Lee, Duck Kyun Yoo, Jinny Choi, Ki Woong Kim, Jong Bin Bae, Ji Won Han, Sunghoon Kwon, Junho Chung

**Author notes:** **Corresponding author** S. Kwon or J. Chung.

## Abstract

We constructed B cell receptor (BCR) repertoires *in silico* using peripheral blood (PB) samples collected from 44 Alzheimer’s Disease (AD) patients at baseline and 37 patients at follow-up. For the control group (CG), we used BCR repertoire data from the chronologically collected PB samples of 55 healthy volunteers vaccinated with SARS-CoV-2 mRNA. The AD patients shared 3,983 stereotypic non-naïve BCR clonotypes not found in CG, and their degree of overlap between patient pairs were significantly higher than that of CG pairs, even with the SARS-CoV-2 spike protein triggering a concerted BCR response. Twenty stereotypic non-naïve AD patient-specific BCR clonotypes co-existed in more than four patients and persisted throughout two sampling points. One of these BCR clonotypes encoded an antibody reactive to the Aβ42 peptide. Our findings strongly suggest that AD patients are exposed to common (auto)antigens associated with disease pathology, and their BCR repertoires show unique signatures with diagnostic potential.
