## Extended Tables for "Stereotypic persistent B cell receptor clonotypes in Alzheimer’s Disease"

### Sheet: Extended Table 1.
Demographics of AD and CG group
Characteristics	AD	CG
Number	44	55
Age (years)	74.9±7.04*	33.2±9.1*
Sex (M/F)	15/29	26/29
AD, Alzheimers disease; approved under the recommendations of the Institutional Review Board (IRB) of the Seoul National University Bundang Hospital (SNUBH, IRB approval number, B-2102-664-305), South Korea. CG, Vaccinated-Control Group; approved by the IRB of Seoul National University Hospital (SNUH, IRB approval number, 2102-032-1193), South Korea.
*Average age and standard deviation. Age based on time of first sampling (TP1)

### Sheet: Extended Table 2. 
Primers used in the study
Primer used for the preparation of BCR repertoire
Primer No.	Name	Sequence (5' - Primer Seq - 3')	Step
1	RT_IgG_1_250PE	TGACTGGAGTTCAGACGTGTGCTCTTCCGATCTNNNNTNNNNTNNNNAGCCCAGGGCCGCTGTGC	cDNA synthesis
2	RT_IgG_2_250PE	TGACTGGAGTTCAGACGTGTGCTCTTCCGATCTNNNNTNNNNTNNNNAGCCCAGGGCTGCTGTGC	cDNA synthesis
3	RT_IgG_3_250PE	TGACTGGAGTTCAGACGTGTGCTCTTCCGATCTNNNNTNNNNTNNNNAGCCCAGGGCGGCTGTGC	cDNA synthesis
4	RT_IgA1_250PE	TGACTGGAGTTCAGACGTGTGCTCTTCCGATCTNNNNTNNNNTNNNNGCAGGCGATGACCACGTTCC	cDNA synthesis
5	RT_IgA2_250PE	TGACTGGAGTTCAGACGTGTGCTCTTCCGATCTNNNNTNNNNTNNNNGCATGCGACGACCACGTTCC	cDNA synthesis
6	RT_IgE_250PE	TGACTGGAGTTCAGACGTGTGCTCTTCCGATCTNNNNTNNNNTNNNNGAGTCACGGAGGTGGCATTGG	cDNA synthesis
7	RT_IgM_250PE	TGACTGGAGTTCAGACGTGTGCTCTTCCGATCTNNNNTNNNNTNNNNCAACGGCCACGCTGCTCG	cDNA synthesis
8	RT_IgD_250PE	TGACTGGAGTTCAGACGTGTGCTCTTCCGATCTNNNNTNNNNTNNNNATGCCAGGACCACAGGGCTG	cDNA synthesis
9	PCR_f_VH1	ACACTCTTTCCCTACACGACGCTCTTCCGATCTGGCCTCAGTGAAGGTCTCCTGCAAG	Second-strand synthesis
10	PCR_f_VH2	ACACTCTTTCCCTACACGACGCTCTTCCGATCTGTCTGGTCCTACGCTGGTGAAACCC	Second-strand synthesis
11	PCR_f_VH3	ACACTCTTTCCCTACACGACGCTCTTCCGATCTCTGGGGGGTCCCTGAGACTCTCCTG	Second-strand synthesis
12	PCR_f_VH4	ACACTCTTTCCCTACACGACGCTCTTCCGATCTCTTCGGAGACCCTGTCCCTCACCTG	Second-strand synthesis
13	PCR_f_VH5	ACACTCTTTCCCTACACGACGCTCTTCCGATCTCGGGGAGTCTCTGAAGATCTCCTGT	Second-strand synthesis
14	PCR_f_VH6	ACACTCTTTCCCTACACGACGCTCTTCCGATCTTCGCAGACCCTCTCACTCACCTGTG	Second-strand synthesis
15	Illumida adaptor amp-fwd	AATGATACGGCGACCACCGAGATCTACAC [i5 index] ACACTCTTTCCCTACACGACGCTCTTCCGATC	Indexing PCR
16	Illumida adaptor amp-rev	CAAGCAGAAGACGGCATACGAGAT [i7 index] GTGACTGGAGTTCAGACGTGTGCTCTTCCG	Indexing PCR
Primer used for the construction of human scFv libraries
Primer No.	Name	Sequence	Step
17	KC	GGCACACAACAGAGGCAGTTCC	cDNA synthesis
18	LC_RT1	GCTTGAAGCTCCTCAGAGGAGG	cDNA synthesis
19	LC_RT2	GCTTGGAGCTCCTCAGAGGAGG	cDNA synthesis
20	LC_RT3	TGGAGCTCCCTGCCTCTGG	cDNA synthesis
21	KV1	GGGCCCAGGCGGCCGAGCTCCAGATGACCCAGTCTCCATCCTC	Second-strand synthesis
22	KV2	GGGCCCAGGCGGCCGAGCTCGTGATGACTCAGTCTCCACTCTCC	Second-strand synthesis
23	KV3	GGGCCCAGGCGGCCGAGCTCGTGTTGACACAGTCTCCAGCC	Second-strand synthesis
24	KV4	GGGCCCAGGCGGCCGAGCTCGTGATGACCCAGACTCCACTCTC	Second-strand synthesis
25	KV5	GGGCCCAGGCGGCCGAGCTCGTGCTGACTCAGTCTCCAGAC	Second-strand synthesis
26	KV6	GGGCCCAGGCGGCCGAGCTCCAGATGACCCAGTCTCCATCTTC	Second-strand synthesis
27	KV7	GGGCCCAGGCGGCCGAGCTCCAGATGACCCAGTCTCCTTCCAC	Second-strand synthesis
28	KV8	GGGCCCAGGCGGCCGAGCTCTGGATGACCCAGTCTCCATCC	Second-strand synthesis
29	KV9	GGGCCCAGGCGGCCGAGCTCCAGATGACCCAGTCTCCATCTGC	Second-strand synthesis
30	KV10	GGGCCCAGGCGGCCGAGCTCGTGTTGACGCAGTCTCCAGG	Second-strand synthesis
31	KV11	GGGCCCAGGCGGCCGAGCTCGTAATGACACAGTCTCCACCCAC	Second-strand synthesis
32	KV12	GGGCCCAGGCGGCCGAGCTCACACTCACGCAGTCTCCAGC	Second-strand synthesis
33	LV1	GGGCCCAGGCGGCCGAGCTCGCCCTGACTCAGCCTGCC	Second-strand synthesis
34	LV2	GGGCCCAGGCGGCCGAGCTCGCCCTGACTCAGCCTCCC	Second-strand synthesis
35	LV3	GGGCCCAGGCGGCCGAGCTCGTGCTGACTCAGCCACCC	Second-strand synthesis
36	LV4	GGGCCCAGGCGGCCGAGCTCGAGCTGACACAGCCACCC	Second-strand synthesis
37	LV5	GGGCCCAGGCGGCCGAGCTCGTGCTGACTCAATCATCCTCTGC	Second-strand synthesis
38	LV6	GGGCCCAGGCGGCCGAGCTCGTGCTGACTCAGCCGTCTTC	Second-strand synthesis
39	LV7	GGGCCCAGGCGGCCGAGCTCGTGGTGACTCAGGAGCCCTC	Second-strand synthesis
40	LV8	GGGCCCAGGCGGCCGAGCTCGTGCTGACTCAGCCACCTTC	Second-strand synthesis
41	LV9	GGGCCCAGGCGGCCGAGCTCGTCGTGACGCAGCCGCC	Second-strand synthesis
42	LV10	GGGCCCAGGCGGCCGAGCTCGCCCTGACTCAGCCTCGC	Second-strand synthesis
43	LV11	GGGCCCAGGCGGCCGAGCTCGAGCTGACTCAGCCACACTC	Second-strand synthesis
44	LV12	GGGCCCAGGCGGCCGAGCTCGTGCTGACTCAGCCAACCTC	Second-strand synthesis
45	LV13	GGGCCCAGGCGGCCGAGCTCGTGGTGACCCAGGAGCCATC	Second-strand synthesis
46	LV14	GGGCCCAGGCGGCCGAGCTCGAGCTGACTCAGGACCCTGC	Second-strand synthesis
47	LV15	GGGCCCAGGCGGCCGAGCTCGAGCTGATGCAGCCACCC	Second-strand synthesis
48	LV16	GGGCCCAGGCGGCCGAGCTCGAGCTGACACAGCCATCCTC	Second-strand synthesis
49	LV17	GGGCCCAGGCGGCCGAGCTCGTGCTGACTCAGCCCCCG	Second-strand synthesis
50	KJ1	GGAAGATCTAGAGGAACCACCTTTGATCTCCAGCTTGGTCCC	Second-strand synthesis
51	KJ2	GGAAGATCTAGAGGAACCACCTTTGATTTCCACCTTGGTCCCTTG	Second-strand synthesis
52	KJ3	GGAAGATCTAGAGGAACCACCTTTGATATCCACTTTGGTCCCAGG	Second-strand synthesis
53	KJ4	GGAAGATCTAGAGGAACCACCTTTAATCTCCAGTCGTGTCCCTTG	Second-strand synthesis
54	LJ1	GGAAGATCTAGAGGAACCACCGCCTAGGACGGTCAGCTTGGTCC	Second-strand synthesis
55	LJ2	GGAAGATCTAGAGGAACCACCGCCTAGGACGGTGACCTTGGTCC	Second-strand synthesis
56	LJ3	GGAAGATCTAGAGGAACCACCGCCGAGGACGGTCACCTTGGTG	Second-strand synthesis
57	LJ4	GGAAGATCTAGAGGAACCACCGCCGAGGGCGGTCAGCTGGG	Second-strand synthesis
58	AMP_H_forward	GGTGGTTCCTCTAGATCTTCCTCCTCTGGTGGCGGTGGCTCGGGCGGTGGTGGG	First round PCR
59	AMP_H_reverse	CCTGGCCGGCCTGGCCAC	First round PCR
60	AMP_K/L_forward	GGGCCCAGGCGGCCGAG	First round PCR
61	AMP_K/L_reverse	GGAAGATCTAGAGGAACCACC	First round PCR
62	EXT-fwd	GGCGGGGCCCAGGCGGCCGAGCTC	Overlap extension PCR
63	EXT-rev	GAGCCTGGCCGGCCTGGCCACTAGT	Overlap extension PCR

### Sheet: Extended Table 3.
Processed NGS sequencing throughput
Control Group								Alzheimer's disease
subject	TP1	TP2	TP3	TP4	TP5	TP6		subject	TP1	TP2
1	116846	74116	N/A	308607	503110	363352		1	278490	298543
2	N/A	412242	359933	637596	N/A	N/A		2	482372	386775
3	N/A	233382	386838	207509	200078	392932		3	375502	N/A
4	297560	295471	288481	298874	225565	159801		4	238549	255707
5	277423	338856	276439	292434	100454	328502		5	430371	N/A
6	117645	304697	281448	261449	N/A	90170		6	216502	172377
7	167730	447446	396370	425845	N/A	308297		7	163212	228539
8	201381	272153	238318	250530	98330	N/A		8	357746	N/A
9	71061	312156	268349	146753	177497	166913		9	462337	264165
10	110138	328043	321325	225229	311158	426625		10	736856	190256
11	115745	304497	349801	219420	296670	N/A		11	646467	376727
12	83882	367630	386806	480477	N/A	N/A		12	134150	177258
13	94375	285776	365978	210716	540447	132993		13	644200	126737
14	136815	277598	73364	394457	452999	398426		14	403475	334311
15	257019	287627	352889	436163	292988	131853		15	592160	139445
16	69313	264901	N/A	N/A	380708	N/A		16	333471	367383
17	186003	254969	411110	155924	185741	433726		17	230042	235500
18	143543	89465	447991	352477	384304	N/A		18	291166	301188
19	188195	N/A	434379	411592	535408	N/A		19	639201	N/A
20	79075	763067	332463	634987	N/A	N/A		20	168072	132959
21	130318	44297	251913	327060	236588	526006		21	193563	223286
22	108257	127565	611092	186488	N/A	239071		22	263507	280624
23	106012	N/A	622746	193718	343870	182295		23	252792	56821
24	86189	125168	381850	N/A	135668	N/A		24	383144	171485
25	217788	290448	307991	244198	386140	N/A		25	457475	161323
26	268423	269479	287259	527800	115860	N/A		26	82630	135646
27	276442	294510	397970	327793	470213	494132		27	138279	138835
28	73922	170608	229818	153453	298818	272185		28	116251	N/A
29	106076	160933	284978	198595	210089	N/A		29	454885	245033
30	350181	137372	376001	93516	98233	172479		30	851831	N/A
31	57928	156320	712424	209826	217594	N/A		31	317011	122818
32	520050	186185	506773	289453	353165	543473		32	506812	286435
33	139592	161044	272372	196285	327832	297902		33	724754	108953
34	111086	250341	283938	194308	59673	N/A		34	919858	193478
35	164995	234015	416674	N/A	371122	354917		35	225313	164490
36	108078	306270	266945	137483	274328	289645		36	235339	112636
37	N/A	915107	335969	391259	409694	N/A		37	658256	N/A
38	205087	357783	379389	221707	668335	379577		38	392077	205251
39	180835	355525	121246	N/A	255377	208146		39	194282	178175
40	151495	223316	133059	178507	322811	112402		40	267038	177530
41	171548	N/A	389549	186037	243664	132788		41	38294	63111
42	135524	271827	295086	239576	N/A	N/A		42	141594	172079
43	166742	239590	128758	64537	123037	301277		43	262308	192285
44	137807	367324	494786	91489	661630	363467		44	273453	331364
45	92714	215559	523444	94863	253647	131049		Average	367616	208366
46	N/A	301442	597236	219932	N/A	N/A		SD	210541	84147.9
47	69303	279692	447821	116292	184017	N/A
48	N/A	274990	264335	277660	339829	103204
49	170408	253677	312839	146165	175187	435089
50	235553	310495	234564	153694	383540	395902
51	19505	N/A	290752	125531	280175	N/A
52	86072	389170	441317	201485	373482	276724
53	232760	345513	541998	109294	259369	302281
54	66017	300447	565089	125593	176918	92764
55	N/A	314304	276673	79930	277668	375069
Average	156336	285184	357678	248129	297299	286540
SD	88150.9	141328	129555	132590	139883	129072

### Sheet: Extended Table 4.
Synthesized BCR heavy chain sequences
Sequence ID	Converged patients	Germline_alignment	V gene	J gene	C gene	Sequence	Somatic hypermutation
SNUBH-34-2-91969	SNUBH-14-2|SNUBH-34-2|SNUBH-6-2	TGCAGCCTCTGGATTCACCTTTAGTAGATATTGGATGAGCTGGGTCCGCCAGGCTCCAGGGAAGGGGCTGGAGTGGGTGGCCAACATAAAGCAAGATGGAAGTGACAAATACTATGTGGACTCTGTGAAGGGCCGAGTCACCATCTCCAGAGACAACGCCAAGAACTCACTGTATCTGCAAATGAACAGCCTGAGAGCCGAGGACACGGCTGTATATTACTGTGTGAG----GCTGAATACTTCCAGCACTGGGGCCAGGGCACCCTGGTCACCGTCTCCTCA	IGHV3-7*01	IGHJ1*01	IGHM*04	GAGGTGCAGCTGGTGGAGTCTGGGGGAGGCTTGGTCCAGCCTGGGGGGTCCCTGAGACTCTCCTGTGCAGCCTCTGGATTCACCTTTAGTAGATATTGGATGAGCTGGGTCCGCCAGGCTCCAGGGAAGGGGCTGGAGTGGGTGGCCAACATAAAGCAAGATGGAAGTGACAAATACTATGTGGACTCTGTGAAGGGCCGAGTCACCATCTCCAGAGACAACGCCAAGAACTCACTGTATCTGCAAATGAACAGCCTGAGAGCCGAGGACACGGCTGTATATTACTGTGTGAGACTCGCTGAATACTTCCAGAACTGGGGCCAGGGCACCCTGGTCACCGTCTCCTCA	5
SNUBH-14-2-24582	SNUBH-14-2|SNUBH-34-2|SNUBH-6-2	TGCAGCCACTGGATTCGTCTTTAGTCGTTATTGGATGAGTTGGGTCCGCCAGGCTCCAGGGAAGGGGCTGGAGTGGGTGGCCAATTTAAAATATGATGGAAGTGAGAAACACTATGTGGACTCTGTGAAGGGCCGATTCACCATCTCCAGAGACAACGCCAAGAACTCAGTCTATCTGCAAATGAACAGCCTGAGAGCCGAGGACACGGCCGTGTATTTCTGTGTAAG----GCTGAATACTTCCAGCACTGGGGCCAGGGCACCCTGGTCACCGTCTCCTCA	IGHV3-7*03	IGHJ1*01	IGHG3*29	GAGGTGCAGCTGGTGGAGTCTGGGGGAGGCTTGGTCCAGCCTGGGGGGTCCCTGAGACTCTCCTGTGCAGCCACTGGATTCGTCTTTAGTCGTTATTGGATGAGTTGGGTCCGCCAGGCTCCAGGGAAGGGGCTGGAGTGGGTGGCCAATTTAAAATATGATGGAAGTGAGAAACACTATGTGGACTCTGTGAAGGGCCGATTCACCATCTCCAGAGACAACGCCAAGAACTCAGTCTATCTGCAAATGAACAGCCTGAGAGCCGAGGACACGGCCGTGTATTTCTGTGTAAGACTCGCTGAATACTTTCAGAACTGGGGCCAGGGCACCCTAGTCACCGTCTCCTCA	17
SNUBH-14-2-24702	SNUBH-14-2|SNUBH-34-2|SNUBH-6-2	TGCAGCCTCTGGATTCACCTTTAGTAGGTTTTGGATGAGTTGGGTCCGCCAGGCTCCAGGGAAGGGGCTGGAGTGGGTGGCCAACATAAACCAAGATGGAAGTGAGAAATACTATGTGGACTCTGTGAAGGGCCGATTCACCCTCTCCAGAGACAACGCCAAGAACTCACTGTATTTGCAAATGAACAGTCTGAGAGCCGAGGACACGGCCGTGTATTACTGT---------GCTGAATACTTCCAGCACTGGGGCCAGGGCACCCTGGTCACCGTCTCCTCA	IGHV3-7*03	IGHJ1*01	IGHM*04	GAGGTGCAGCTGGTGGAGTCTGGGGGAGGCTTGGTCCAGCCTGGGGGGTCCCTGAGACTCTCCTGTGCAGCCTCTGGATTCACCTTTAGTAGGTTTTGGATGAGTTGGGTCCGCCAGGCTCCAGGGAAGGGGCTGGAGTGGGTGGCCAACATAAACCAAGATGGAAGTGAGAAATACTATGTGGACTCTGTGAAGGGCCGATTCACCCTCTCCAGAGACAACGCCAAGAACTCACTGTATTTGCAAATGAACAGTCTGAGAGCCGAGGACACGGCCGTGTATTACTGTGTAAGGCTCGCTGAATACTTCCAGAACTGGGGCCAGGGCACCCTGGTCACCGTCTCCTCA	7
SNUBH-6-2-27474	SNUBH-14-2|SNUBH-34-2|SNUBH-6-2	TGTAGCCTCTGGATTCACCTTTAGTAGGTATTGGATGAGCTGGGTCCGCCAGGCTCCAGGGAAGGGGCTGGAGTGGGTGGCCAACATAAAGCACGATGGCAGTGAGGAAGACTATGTGGACTCTGTGAAGGGCCGATTCACCCTCTCCAGAGACAGCGCCAAGAACTCACTGTATCTGCAAATGAACAGCCTGAGAGTCGAGGACACGGCTATATATTACTGTG--CGTTTGGCTGAATACTTCCAGCACTGGGGCCAGGGCACCCTGGTCACCGTCTCCTCA	IGHV3-7*01	IGHJ1*01	IGHM*04	GAGGTGCAGCTGGTGGAGTCTGGGGGAGGCTTGGTCCAGCCTGGGGGGTCCCTGAGACTCTCCTGTGTAGCCTCTGGATTCACCTTTAGTAGGTATTGGATGAGCTGGGTCCGCCAGGCTCCAGGGAAGGGGCTGGAGTGGGTGGCCAACATAAAGCACGATGGCAGTGAGGAAGACTATGTGGACTCTGTGAAGGGCCGATTCACCCTCTCCAGAGACAGCGCCAAGAACTCACTGTATCTGCAAATGAACAGCCTGAGAGTCGAGGACACGGCTATATATTACTGTGTTCGTTTGGCTGAATACTTCCAGAACTGGGGCCAGGGCACCCTGGTCACCGTCTCCTCA	11

### Sheet: Extended Table 5.
Stereotypic non-naïve AD patient-specific BCR clonotypes shared by more than four patients
v_call	j_call	cdr3_aa	sequence_number	frequency	IGHM	IGHD	IGHG3	IGHG1	IGHA1	IGHG2	IGHG4	IGHA2	SHM
IGHV3-74	IGHJ3	ARDLPATGAFDI	12	5.42072e-05	0.190844	0	0	0	0.145644	0.0729759	0	0.590536	27.5
IGHV3-7	IGHJ1	VRLAEYFQN	16	0.000136708	0.83104	0	0.10636	0.0625996	0	0	0	0	8.9375
IGHV3-74	IGHJ4	TRDRRGWD	16	0.000345484	0.0344071	0	0.686395	0.241845	0.0373537	0	0	0	32
IGHV3-7	IGHJ6	ALGRGMDV	13	6.65861e-05	0.0419799	0	0	0	0.0583066	0.38567	0	0.514043	20.6923
IGHV3-23	IGHJ3	VLRGSAFDI	19	0.000108491	0.874584	0.125416	0	0	0	0	0	0	31.2105
IGHV3-74	IGHJ5	ARSGGLDP	28	0.000126623	0.895688	0.04001	0	0.064302	0	0	0	0	15.3929
IGHV3-23	IGHJ4	AGGRSFDY	10	4.61613e-05	0.942496	0.0575036	0	0	0	0	0	0	12
IGHV3-7	IGHJ6	AGNLMDV	6	0.000126677	0	0	0.0298831	0.0970552	0	0.873062	0	0	33.6667
IGHV4-39	IGHJ4	ARRGEY	12	3.5854e-05	1	0	0	0	0	0	0	0	7.58333
IGHV3-30	IGHJ4	ARDMFRGIPDYLDY	5	2.62115e-05	0.609434	0	0	0	0	0.331551	0	0.0590148	23
IGHV3-23	IGHJ4	AKSLGSGTYSFDY	6	6.57306e-05	1	0	0	0	0	0	0	0	15.1667
IGHV3-23	IGHJ4	ARNAGLDY	5	4.22149e-05	0	0	0	0	0	1	0	0	28.4
IGHV3-7	IGHJ4	ARDDGYRSIDY	14	5.90912e-05	0.497609	0.0285784	0	0	0	0.450846	0	0.0229665	10.7857
IGHV3-7	IGHJ4	VRGGGSGWPFES	4	1.66236e-05	0	0	0	0.442357	0	0.357915	0	0.199728	20
IGHV3-48	IGHJ4	SRGRDGIG	4	2.65176e-05	0.294953	0	0	0	0	0	0	0.705047	32.5
IGHV3-7	IGHJ6	ARSGGLDV	5	3.98908e-05	0.637423	0.362577	0	0	0	0	0	0	11.6
IGHV3-30	IGHJ6	ARSRSGSYYYGMDV	4	8.99857e-06	0	0	0	0.78073	0	0.21927	0	0	11.5
IGHV3-74	IGHJ3	AGDWNDDDIFDY	8	0.00138405	0	0	0	0	0	0	0	1	18.5
IGHV4-34	IGHJ4	ARKGEQLWHY	36	0.001368	0.896699	0.103301	0	0	0	0	0	0	4.22222
IGHV4-31	IGHJ4	ARDPIAVPGLFDY	4	1.26596e-05	0	0	0	0	0	0	0	1	6.25
